# Novel Anammox Bacteria Discovered in the Untapped Subsurface Aquifers

**DOI:** 10.1101/2023.04.27.538623

**Authors:** Jiapeng Wu, Yuchun Yang, Ji-Dong Gu, Yiguo Hong

## Abstract

Anaerobic ammonium-oxidation (anammox) reaction is a crucial microbial nitrogen (N) transformation process contributing to the global N cycling. The currently known anammox bacteria are affiliated with two families, the marine *Ca*. Scalinduaceae and the freshwater *Ca*. Brocadiaceae, in the *Planctomycetes*. Here we report a discovery of new groups of anammox bacteria consisting of two new orders, two new families, and six new genera within the class *Candidatus* Brocadiia, all from geochemically distinct aquifer systems. Up to 25 high-quality metagenome-assembled genomes (MAGs) equipped with the core anammox metabolisms were recovered from 13 metagenomic datasets of aquifers and dominated the anammox bacterial communities in distinct aquifers unexpectedly. The comparatively smaller genome size (< 2.6 Mb) and higher coding density (> 85%) likely confer the survival advantage of them by reducing the energy consumption in cell replication and maintenance to increase the nutrient acquisition efficiency in the typically oligotrophic aquifers. Overall, the highly diversity of novel anammox bacterial lineages in aquifer systems largely expands our knowledge of the taxonomic diversity of anammox bacteria and highlights their global importance in aquifer N cycling.

---

The stoichiometry of the anammox reaction was first established in 1998 [1], in which both ammonium and nitrite are coupled to produce dinitrogen gas (N_2_) [2, 3]. To date, six candidate genera of anammox bacteria are known, including *Ca*. Scalindua [4], *Ca*. Kuenenia [5, 6], *Ca*. Brocadia [7], *Ca*. Anammoxoglobus [8], *Ca*. Jettenia [9], and *Ca*. Loosdrechtia [10]. All of them are affiliated with a monophyletic group within the order *Ca*. Brocadiales in the phylum *Planctomycetes*. Anammox bacteria are widely distributed in diverse ecosystems and play critical roles in the nitrogen (N) cycle in oxygen-depleted habitats, such as marine oxygen minimum zones [11, 12], marine sinking particles and sediments [13, 14], wastewater treatment plants [15], wetland and agricultural soils [16, 17]. Based on metagenomic sequencing, new and undescribed anammox bacteria were recently reported in subsurface ecosystems [18-20]. Subsurface aquifers, characterized by low organic carbon, nitrogen species and oxygen level but long water residence time, are ideal ecosystems for slow growing chemoautotrophic anammox bacteria [21, 22]. A growing body of evidence supports that anammox reaction plays an important role in N cycles of aquifer ecosystems [23-25]. As a result, our understanding of the phylogenetic diversity and ecological distribution of anammox bacteria remains very limited.
