## Supplemental Table 1 for "Novel Anammox Bacteria Discovered in the Untapped Subsurface Aquifers"

### Sheet: Sheet1
Table S1 Sampling details and the physicochemical parameters of the samples
Groundwater type	Data source	Sampling date	Sample type	Sample ID	Region	Lithology	Oxygenation regime	Metagenomic sequencing	Sampling depth (cm)	Dissolved oxygen (mg L-1)	Salinity	pH	Tempeture (°C)	Ammonium (μmol L-1)	Nitrate (μmol L-1)	Nitrite (μmol L-1)
Seawater impacted groundwater	This study	Dec. 2019	Sediment	HM	Houmen Town, Shanwei City, Guangdong Province, China	Fine and blackish sandy sediment	Anoxic	Yes	60	ND	0	ND	29	ND	ND	ND
			Groundwater			Turbid yellow groundwater		No		0.3	0	8.47	29	10	10	0
Pristine groundwater	He et al., (2021); Anantharaman et al., (2016)	Sep. 2018; Jun. 2013	Groundwater	FP	Rifle Integrated Field Research site (RBG), Rifle, USA	ND	Suboxic	Yes	ND	ND	ND	8.2	ND	4.11	<1	ND
Agriculturally impacted groundwater	He et al., (2021)	Sep. 2018	Groundwater	MD	Modesto, USA	ND		Yes	ND	ND	ND	7.8	ND	2.94	3196.72	ND
