## Supplemental Table 2 for "Novel Anammox Bacteria Discovered in the Untapped Subsurface Aquifers"

### Sheet: bin_stats_ext
Table S2 Details of Ca. Hypogeohydatales, Ca. Wukongales and Ca. Brocadiales MAGs recovered in this study
No.	MAGs	Completeness (%)	Contamination (%)	Genome size (Mb)	GC (%)	No. of scaffolds	N50	Predicted genes	Coding density	Order name	Family name	Genus name
1	Ca. Tripitaka californicus YC14	97.7273	0	2.0743	52.0379	72	43159	2119	88.0894	Ca. Hypogeohydatales	Ca. Hypogeohydataceae	Ca. Tripitaka
2	Ca. Avalokitesvara rifleensis YC10	96.5909	1.13636	2.08893	50.2864	67	68379	2077	86.3773	Ca. Hypogeohydatales	Ca. Bathyanammoxibiaceae	Ca. Avalokitesvara
3	Ca. Tripitaka californicus YC15	96.5909	0	2.14153	51.7905	209	14787	2242	89.1214	Ca. Hypogeohydatales	Ca. Hypogeohydataceae	Ca. Tripitaka
4	Ca. Avalokitesvara rifleensis YC8	98.8636	2.27273	2.20809	49.9782	83	48365	2243	85.8802	Ca. Hypogeohydatales	Ca. Bathyanammoxibiaceae	Ca. Avalokitesvara
5	Ca. Scalindua sp. YC27	78.6932	1.13636	2.11757	40.2276	215	13937	2227	86.786	Ca. Brocadiales	Ca. Scalinduaceae	Ca. Scalindua
6	Ca. Tripitaka californicus YC12	98.8636	0	2.17259	51.7604	110	30995	2242	89.0336	Ca. Hypogeohydatales	Ca. Hypogeohydataceae	Ca. Tripitaka
7	Ca. Tripitaka californicus YC13	93.75	0	2.23448	51.4749	210	19678	2401	88.6992	Ca. Hypogeohydatales	Ca. Hypogeohydataceae	Ca. Tripitaka
8	Ca. Tripitaka californicus YC17	98.8636	0	2.20981	51.642	45	81132	2248	89.0436	Ca. Hypogeohydatales	Ca. Hypogeohydataceae	Ca. Tripitaka
9	Ca. Tripitaka californicus YC16	98.8636	0	2.26594	51.6529	44	106751	2301	89.1452	Ca. Hypogeohydatales	Ca. Hypogeohydataceae	Ca. Tripitaka
10	Ca. Tathagata houmensis JP1	97.1591	0	2.32113	45.8166	17	213449	2312	87.8971	Ca. Hypogeohydatales	Ca. Hypogeohydataceae	Ca. Tathagata
11	Ca. Avalokitesvara rifleensis YC9	98.8636	2.27273	2.38623	49.5793	61	67184	2335	86.5997	Ca. Hypogeohydatales	Ca. Bathyanammoxibiaceae	Ca. Avalokitesvara
12	Ca. Avalokitesvara rifleensis YC11	93.1818	2.27273	2.55258	49.8039	162	34716	2795	87.3846	Ca. Hypogeohydatales	Ca. Bathyanammoxibiaceae	Ca. Avalokitesvara
13	Ca. Scalindua sp. YC26	92.0455	2.84091	2.74243	40.3434	374	11992	2853	86.27	Ca. Brocadiales	Ca. Scalinduaceae	Ca. Scalindua
14	Ca. Wukongus californicus YC18	91.4773	0	2.27664	42.4736	99	37238	2409	89.348	Ca. Wukongales	Ca. Wukongaceae	Ca. Wukongus
15	Ca. Wujingus californicus YC25	98.9011	1.64835	2.48552	37.8744	22	241564	2432	87.6267	Ca. Brocadiales	Ca. Brocadiaceae	Ca. Wujingus
16	Ca. Wujingus californicus YC21	98.9011	1.64835	2.50482	37.9295	10	407434	2424	87.4591	Ca. Brocadiales	Ca. Brocadiaceae	Ca. Wujingus
17	Ca. Wujingus californicus YC23	98.9011	1.64835	2.50412	37.9278	10	406087	2425	87.5426	Ca. Brocadiales	Ca. Brocadiaceae	Ca. Wujingus
18	Ca. Wujingus californicus YC20	98.9011	1.64835	2.50692	37.9285	16	216115	2434	87.5112	Ca. Brocadiales	Ca. Brocadiaceae	Ca. Wujingus
19	Ca. Wujingus californicus YC24	98.9011	1.64835	2.49495	37.9132	13	353632	2420	87.4112	Ca. Brocadiales	Ca. Brocadiaceae	Ca. Wujingus
20	Ca. Wujingus californicus YC22	98.9011	1.64835	2.50653	37.9346	9	700760	2422	87.5275	Ca. Brocadiales	Ca. Brocadiaceae	Ca. Wujingus
21	Ca. Wujingus californicus YC19	95.6044	1.64835	2.62662	38.0707	36	164020	2586	87.7574	Ca. Brocadiales	Ca. Brocadiaceae	Ca. Wujingus
22	Ca. Wunengus californicus YC29	90.4654	0	2.13724	41.859	304	9006	2205	86.2034	Ca. Brocadiales	Ca. Brocadiaceae	Ca. Wunengus
23	Ca. Wunengus californicus YC31	97.8022	1.64835	2.53281	41.4032	181	23642	2608	85.5938	Ca. Brocadiales	Ca. Brocadiaceae	Ca. Wunengus
24	Ca. Wunengus californicus YC30	98.8365	1.64835	2.77152	41.8175	153	38514	2742	85.3771	Ca. Brocadiales	Ca. Brocadiaceae	Ca. Wunengus
25	Ca. Wunengus californicus YC28	95.6044	2.74725	3.1982	41.5555	87	53991	3224	86.5151	Ca. Brocadiales	Ca. Brocadiaceae	Ca. Wunengus
